# Primordial germ cells adjust their protrusion type while migrating in different tissue contexts *in vivo*

**DOI:** 10.1101/2022.11.02.514858

**Authors:** Lukasz Truszkowski, Dilek Batur, Hongyan Long, Katsiaryna Tarbashevich, Bart E. Vos, Britta Trappmann, Erez Raz

## Abstract

In both physiological processes and disease contexts, migrating cells have the ability to adapt to conditions in their environment. As an *in vivo* model for this process, we use zebrafish primordial germ cells that migrate throughout the developing embryo. When migrating within an ectodermal environment, the germ cells form fewer and smaller blebs as compared with their behavior within mesodermal environment. We find that cortical tension of neighboring cells is a parameter that affects blebbing frequency. Interestingly, the change in blebbing activity is accompanied by the formation of more actin-rich protrusions. These alterations in cell behavior that correlate with changes in RhoA activity could allow the cells to maintain dynamic motility parameters, such as migration speed and track straightness, in different settings. In addition, we find that the polarity of the cells can be affected by stiff structures positioned in their migration path.
