## Supplemental Table 1 for "Primordial germ cells adjust their protrusion type while migrating in different tissue contexts *in vivo*"

### Sheet: Sheet1
	Table S1. Experimental design
	Figure	Fish used	RNA/morpholinos injected
	Figure 1A,C	MZoep tz257/ tz257, Tg(kop:mCherry-FTASE-UTR-nanos3)	Converted: 1 nmol cxcr4b MO, 30 pg PA-GFP-UTR-globin
			Control: 1nmol cxcr4b MO, 100 pg tdgf1-UTR-globin
	Figure 1B,D	Tg(kop:mCherry-FTASE-UTR-nanos3), Tg(-1.8gsc:GFP)	Converted: 1nmol cxcr4b MO, 238 pmol sox32 MO, 100 pg cyclops-UTR-globin
			Control: 1 nmol cxcr4b MO, 80 pg PA-GFP-UTR-globin
	Figure 1E-F	Ectoderm: MZoep tz257/ tz257	Ectoderm: 1nmol cxcr4b MO, 80 pg mCherry-FTASE-UTR-nanos3, 20 pg PA-GFP-UTR-globin, 100 pg h2a-tagBFP-SV40polyA
		Mesoderm: Tg(kop:mCherry-FTASE-UTR-nanos3), Tg(-1.8gsc:GFP)	Mesoderm: 1nmol cxcr4b MO, 238 pmol sox32 MO, 100 pg cyclops-UTR-globin, 100 pg h2a-tagBFP-SV40polyA
	Figure S1A	cxcr4bJ1049/J1049, Tg(kop:EGFP-FTASE-UTR-nanos3)	-
	Figure S1B	Ectoderm: MZoep tz257/ tz257, Tg(kop:mCherry-FTASE-UTR-nanos3)	Ectoderm: 1nmol cxcr4b MO, 80 pg PA-GFP-UTR-globin, 70 pg gfp-FTASE-UTR-globin
		Mesoderm: Tg(kop:mCherry-FTASE-UTR-nanos3), Tg(-1.8gsc:GFP)	Mesoderm: 1nmol cxcr4b MO, 238 pmol sox32 MO, 100 pg cyclops-UTR-globin, 70 pg gfp-FTASE-UTR-globin
	Figure S1C	MZoep tz257/ tz257	Converted: 1 nmol cxcr4b MO, 30 pg PA-GFP-UTR-globin
			Control: 1nmol cxcr4b MO, 100 pg tdgf1-UTR-globin
	Figure S1D	Tg(-1.8gsc:GFP)	Converted: 1nmol cxcr4b MO, 238 pmol sox32 MO, 100 pg cyclops-UTR-globin
			Control: 1 nmol cxcr4b MO, 80 pg PA-GFP-UTR-globin
	Figure 2A-C	Ectoderm: MZoep tz257/ tz257, Tg(kop:mCherry-FTASE-UTR-nanos3)	Ectoderm: 1nmol cxcr4b MO, 80 pg PA-GFP-UTR-globin, 50 pg h2a-tagBFP-SV40polyA
			Mesoderm: 1nmol cxcr4b MO, 238 pmol sox32 MO, 100 pg cyclops-UTR-globin, 50 pg h2a-tagBFP-SV40polyA
		Mesdoerm: Tg(kop:mCherry-FTASE-UTR-nanos3), Tg(-1.8gsc:GFP)
	Figure 2D-F,	Donor: Tg(kop:EGFP-LIFEACT- UTR-nanos3)	Donor: 200 pmol cxcl12a MO, 100 pg h2a-tagBFP-SV40polyA
	S5	Hosts: MZoep tz257/ tz257	Control host: 240 pg PA-GFP-UTR-globin, 50 pg mCherry-h2b-UTR-globin
			DN-ROCK host: 300 pg dn-rock-UTR-globin, 50 pg mCherry-h2b-UTR-globin
	Figure 2G-I	Donor: Tg(kop:EGFP-LIFEACT- UTR-nanos3)	Donor: 200 pmol cxcl12a MO, 80 pg lifeact-mCherry-utr-nanos3, 20 pg mCherry-h2b-UTR-nanos3
		Hosts: Tg(-1.8gsc:GFP)	Control host: 200 pmol cxcl12a MO, 238 pmol sox32 MO, 100 pg cyclops-UTR-globin, 60 pg PA-GFP-UTR-globin, 50 pg h2a-tagBFP-SV40polyA
			CA-MLCK host: 200 pmol cxcl12a MO, 238 pmol sox32 MO, 100 pg cyclops-UTR-globin, 80 pg ca-mlck-UTR-globin, 50 pg h2a-tagBFP-SV40polyA
	Figure 2J-K,	Ectoderm: MZoep tz257/ tz257	Ectoderm: 1nmol cxcr4b MO, 75 pg lifeact-mCherry-utr-nanos3, 80 pg PA-GFP-UTR-globin, 50 pg vasa-GFP-UTR-vasa
	3D-E	Mesoderm: Tg(kop:lifeact-mCherry-utr-nanos3, cryaa:dsred), Tg(-1.8gsc:GFP)	Mesoderm: 1nmol cxcr4b MO, 238 pmol sox32 MO, 100 pg cyclops-UTR-globin, 60 pg cd14-UTR-nanos3
	Figure S2	Donor: Tg(kop:EGFP-LIFEACT- UTR-nanos3)	Donor: 200 pg cxcl12a MO, 50 pg h2a-tagBFP-SV40polyA
		Control host: AB	Hosts: 200 pg cxcl12a MO, 50 pg mCherry-h2b-UTR-globin
		Ectoderm host: MZoep tz257/ tz257
	Figure S3, S6	Ectoderm: MZoep tz257/ tz257	238 pmol sox32 MO, 100 pg cyclops-UTR-globin
		Mesoderm: Tg(-1.8gsc:GFP)
	Figure 3A, S5	Ectoderm: MZoep tz257/ tz257, Tg(kop:mCherry-FTASE-UTR-nanos3)	Ectoderm: 1 nmol cxcr4b MO, 30 pg PA-GFP-UTR-globin, 120 pg RhoAFRET-UTR-nanos3
		Mesoderm: Tg(kop:mCherry-FTASE-UTR-nanos3)	Mesoderm: 1nmol cxcr4b MO, 238 pmol sox32 MO, 100 pg cyclops-UTR-globin, 120 pg RhoAFRET-UTR-nanos3
	Figure 3B	Ectoderm: MZoep tz257/ tz257, Tg(kop:lifeact-mCherry-utr-nanos3, cryaa:dsred)	Ectoderm: 1 nmol cxcr4b MO, 30 pg PA-GFP-UTR-globin, 120 pg RacFRET-UTR-nanos3
		Mesoderm: Tg(kop:lifeact-mCherry-utr-nanos3, cryaa:dsred)	Mesoderm: 1nmol cxcr4b MO, 238 pmol sox32 MO, 100 pg cyclops-UTR-globin, 120 pg RacFRET-UTR-nanos3
	Figure 3C	Ectoderm: MZoep tz257/ tz257, Tg(kop:lifeact-mCherry-utr-nanos3, cryaa:dsred)	Ectoderm: 1 nmol cxcr4b MO, 30 pg PA-GFP-UTR-globin, 120 pg MLCFRET-UTR-nanos3
		Mesoderm: Tg(kop:lifeact-mCherry-utr-nanos3, cryaa:dsred)	Mesoderm: 1nmol cxcr4b MO, 238 pmol sox32 MO, 100 pg cyclops-UTR-globin, 120 pg MLCFRET-UTR-nanos3
	Figure 3F-G	Ectoderm: MZoep tz257/ tz257, Tg(kop:lifeact-mCherry-utr-nanos3, cryaa:dsred)	Ectoderm: 1 nmol cxcr4b MO, 30 pg PA-GFP-UTR-globin, 80 pg ezrin-YPET-UTR-nanos3
		Mesoderm: Tg(kop:lifeact-mCherry-utr-nanos3, cryaa:dsred)	Mesoderm: 1nmol cxcr4b MO, 238 pmol sox32 MO, 100 pg cyclops-UTR-globin, 80 pg ezrin-YPET-UTR-nanos3
	Figure 3H-I	Tg(kop:lifeact-mCherry-utr-nanos3, cryaa:dsred)	Control: 1nmol cxcr4b MO, 238 pmol sox32 MO, 100 pg cyclops-UTR-globin, 80 pg ezrin-YPET-UTR-nanos3
			CA-RhoA: 1nmol cxcr4b MO, 238 pmol sox32 MO, 100 pg cyclops-UTR-globin, 80 pg ezrin-YPET-UTR-nanos3, 10 pg ca-rhoa-UTR-nanos3
	Figure 4A	MZoep tz257/ tz257, Tg(kop:lifeact-mCherry-utr-nanos3, cryaa:dsred)	Control: 40 pg cd14-UTR-nanos3, 50 pg h2a-tagBFP-SV40polyA
			DN-Rac1: 42.5 pg dn-rac-UTR-nanos3, 50 pg h2a-tagBFP-SV40polyA
	Figure 4B	MZoep tz257/ tz257, Tg(kop:mCherry-FTASE-UTR-nanos3)	Control: 40 pg cd14-UTR-nanos3, 50 pg h2a-tagBFP-SV40polyA
			DN-Rac1: 42.5 pg dn-rac-UTR-nanos3, 50 pg h2a-tagBFP-SV40polyA
	Figure 4C	Tg(kop:mCherry-FTASE-UTR-nanos3), Tg(-1.8gsc:GFP)	Control: 1nmol cxcr4b MO, 238 pmol sox32 MO, 100 pg cyclops-UTR-globin, 40 pg cd14-UTR-nanos3, 50 pg h2a-tagBFP-SV40polyA
			DN-Rac1: 1nmol cxcr4b MO, 238 pmol sox32 MO, 100 pg cyclops-UTR-globin, 42.5 pg dn-rac-UTR-nanos3, 50 pg h2a-tagBFP-SV40polyA
	Figure	cxcr4bJ1049/J1049, Tg(-1.8gsc:GFP)	30 pg lifeact-mCherry-utr-nanos3
	4E-G, S7
